# Deep coverage microscopy exposes a pharmacological window for modifiers of neuronal network connectivity

**DOI:** 10.1101/555714

**Authors:** Marlies Verschuuren, Peter Verstraelen, Gerardo Garcia, Ines Cilissen, Emma Coninx, Mieke Verslegers, Peter Larsen, Rony Nuydens, Winnok H. De Vos

**Affiliations:** Laboratory of Cell Biology & Histology, University of Antwerp, Department of Veterinary Sciences, Antwerp, Belgium; Animal Physiology and Neurobiology, KU Leuven, Department of Biology, Antwerp, Belgium; Radiobiology Unit, Institute of Environment, Health and Safety, Belgian Nuclear Research Centre, Mol, Belgium; Janssen Research & Development, a division of Janssen Pharmaceutica NV, Beerse, Belgium; University of Ghent, Department of Molecular Biotechnology, Ghent, Belgium

**Keywords:** synaptic connectivity, neuronal network morphology, calcium imaging, high-content screening, neurodegeneration, antioxidant depletion, hTau.P301L

## Abstract

**Background:** Therapeutic developments for neurodegenerative disorders are redirecting their focus to the mechanisms that contribute to synaptic plasticity and the loss thereof. Identification of novel regulators requires a method to quantify neuronal network connectivity with high accuracy and throughput. To meet this demand, we have established a microscopy-based pipeline that integrates morphological and functional correlates of connectivity in primary neuronal culture.

**Results:** We unveiled a connectivity signature that was specific to the cell type and culture age. We defined a score that accurately reports on the degree of neuronal connectivity and we validated this score by targeted perturbation of microtubule stability and selective depletion of anti-oxidants. With a focused compound screen, we discovered that inhibition of dual leucine zipper kinase activity increased neuronal connectivity in otherwise unperturbed cultures and exerted neuroprotective effects in cultures grown under sub-optimal or challenged conditions.

**Conclusions:** Our results illustrate that profiling microscopy images with deep coverage enables sensitive interrogation of neuronal connectivity and allows exposing a dose and time window for pharmacological interventions. Therefore, the current approach holds promise for identifying pathways and compounds that preserve or rescue neuronal connectivity in neurodegenerative disorders.
